# Uncovering Cas9 PAM diversity through metagenomic mining and machine learning

**DOI:** 10.1101/2025.08.13.668647

**Authors:** Tao Fang, Lea Bogensperger, Lilith Feer, Ahmed Allam, Valentyn Bezshapkin, Zsolt Balázs, Christian von Mering, Shinichi Sunagawa, Michael Krauthammer, Gerald Schwank

**Author notes:** Corresponding authors Correspondence to Michael Krauthammer or Gerald Schwank. These authors contributed equally (Tao Fang, Lea Bogensperger).

## Abstract

Recognition of protospacer adjacent motifs (PAMs) is crucial for target site recognition by CRISPR–Cas systems. In genome editing applications, the requirement for specific PAM sequences at the target locus imposes substantial constraints, driving efforts to search for novel Cas9 orthologs with extended or alternative PAM compatibilities. Here, we present CRISPR-PAMdb, a comprehensive and publicly accessible database compiling Cas9 protein sequences from 3.8 million bacterial and archaeal genomes and PAM profiles from 7.4 million phage and plasmid sequences. Through spacer–protospacer alignment, we inferred consensus PAM preferences for 8,003 unique Cas9 clusters. To extend PAM discovery beyond traditional alignment-based approaches, we developed CICERO, a machine learning model predicting PAM preferences directly from Cas9 protein sequences. Built on the ESM2 protein language model and trained on the CRISPR–PAMdb database, CICERO achieved an average accuracy of 0.68 on test data and 0.75 on experimentally validated Cas9 orthologs. For Cas9 clusters where alignment-based predictions were infeasible, CICERO generated PAM profiles for an additional 50,308 Cas9 proteins, including 17,453 high-confidence predictions with accuracies above 0.86. CRISPR–PAMdb, alongside CICERO models, enables large-scale exploration of PAM diversity across Cas9 proteins, accelerating design of next-generation CRISPR-Cas9 tools for precise genome engineering.
