## Supplementary material for "Uncovering Cas9 PAM diversity through metagenomic mining and machine learning": Table S2. Data sources of phages included in our mobile genetic elements database

### Sheet: Sheet1
ID	Name	Version	Notes	Environment	Isolate/metagenome	Number of sequences	Host	DOI
VIR-CAMA23-1	IMGVR	4.1	high-quality, high-confidence subset	different	metagenome	5576197	prokaryotic	https://doi.org/10.1093/nar/gkac1037
VIR-GREG19-1	GOV2			marine	metagenome	488131	all	https://doi.org/10.1016/j.cell.2019.03.040
VIR-YANM23-1	RVD			rumen	metagenome	397180	all	https://doi.org/10.1038/s41467-023-41075-2
VIR-DIEP24-1	prophage-db		only bacterial viruses	different	metagenome	323608	prokaryotic	https://doi.org/10.1101/2024.07.11.603044
VIR-NAYF21-1	MGV			human gut	metagenome	189680	all	https://doi.org/10.1038/s41564-021-00928-6
VIR-CAMA21-1	GPD			human gut	metagenome	142809	all	https://doi.org/10.1016/j.cell.2021.01.029
VIR-TISZ20-1	CHVD	1.1	MASH99 dereplicated	animal tissues	animal tissue virome	93860	all	https://doi.org/10.1073/pnas.2023202118
VIR-WANG23-1	TemPhD				refrence genomes	66823	prokaryotic	https://doi.org/10.1093/nar/gkad979
VIR-GREG20-1	GVD			human gut	metagenome	51896	all	https://doi.org/10.1016%2Fj.chom.2020.08.003
VIR-COOK21-1	Inphared	1Aug_2023			isolate	25903	prokaryotic	https://doi.org/10.1089/phage.2021.0007
VIR-REFSEQ	Refseq	224			reference	17373	all	https://www.ncbi.nlm.nih.gov/labs/virus/vssi/#/
VIR-SHAH23-1	IGVD			human gut	virome	10021	all	https://doi.org/10.1038/s41564-023-01345-7
VIR-LOUY24-1	Infant			human gut	metagenome	8424	prokaryotic	https://doi.org/10.1016/j.chom.2023.11.015
VIR-CHEN24-1	COBRA			freshwater	metagenome	8383	prokaryotic	https://doi.org/10.1038/s41564-023-01598-2
VIR-RUSS17-1	PhagesDB			different	isolate	5072	prokaryotic	https://doi.org/10.1093/bioinformatics/btw711
VIR-SANT21-1	STV			soil	metagenome + virome	4065	prokaryotic	https://doi.org/10.1093/nar/gkad979
VIR-PAEZ19-1	virophages			different	metagenome	335	eukaryotic	https://doi.org/10.1186/s40168-019-0768-5
VIR-GABO23-1	coliphages			wastewater	isolate	98	prokaryotic	https://doi.org/10.1101/2023.11.22.567924
VIR-MAFF21-1	BASEL			wastewater	isolate	68	prokaryotic	https://doi.org/10.1371/journal.pbio.3001424
VIR-ROZW24-1	Paleofeces			human gut	metagenome	49	prokaryotic	https://doi.org/10.1038/s41467-023-44370-0
VIR-ALSH20-1	jumbophages				metagenome	32	prokaryotic	https://doi.org/10.1038/s41564-018-0338-9
VIR-CHEN20-1	PmoC			freshwater	metagenome	27	prokaryotic	https://doi.org/10.1038/s41564-020-0779-9
VIR-DEVO19-1	megaphages			human gut	metagenome	15	prokaryotic	https://doi.org/10.1038/s41586-020-2007-4
VIR-MVIRS-1	circular phages		Applied quality control from 10.1038/s41564-024-01686-x	different	metagenome	568119	all
